# The Hok bacterial toxin: diversity, toxicity, distribution and genomic localization

**DOI:** 10.1101/2025.08.07.668861

**Authors:** Andrés Escalera-Maurer, Adriana Messineo, Thibaud T. Renault, Elena Nicollin, Erika Castaneda-Sastre, Matthieu Brunot, Cléo Berrehail, Anaïs Le Rhun

## Abstract

The *hok/*Sok type I toxin-antitoxin system is encoded in chromosomes and plasmids of multiple Gram-negative bacteria. Current knowledge about *hok*/Sok regulation, toxicity and function originates mostly from the system present in the R1 plasmid, alongside a handful of homologs. The recent expansion of bacterial genome sequences calls for an updated analysis of *hok*/Sok diversity and distribution. Here, we used protein and DNA sequences as well as RNA structure to search for Hok homologs. Hok was detected in almost 80% of the available Enterobacteriaceae genomes and, more rarely, in three other bacterial families. Similarity, clustering analysis of thousands of Hok homologs unveiled high Hok sequence variability and uncovered clusters of novel homologs. Experimental validation of representative sequences revealed their toxicity, regardless of their localization. After scanning dedicated databases, we observed an enrichment of the *hok* sequences in prophages and large conjugative plasmids. Finally, we identified horizontal gene transfer events across genera, predominantly mediated by plasmids. Our findings yield a comprehensive and curated catalog of annotated sequences, detailing genomic localization, toxic activity and distribution across diverse bacterial genomes.
