## Supplementary material for "The Hok bacterial toxin: diversity, toxicity, distribution and genomic localization": TableS2.csv

name	cluster 60% _cluster 100%	cluster abundance	predicted SD	predicted orf	predicted peptide
LRP204	14_128	LAC	GGAGG	ATGGCACAAAAGATGCTCGTTTTTGGGGTGATTGCACTCTTAATCGCACTGCTGGTGTTGATTGAGATCCCACGCGGTTCGTTGTGTGAACTGCAAATCAGCCAGGGCAGTTTACGGATTGTCGCCAGAATGGCCTGCGAGTCTGCAAGGTAA	MAQKMLVFGVIALLIALLVLIEIPRGSLCELQISQGSLRIVARMACESAR
LRP166	15_1414_PndA_R483	HAC	GGAGG	ATGCCACAGCGAACGTTTTTAATGATGTTAATCGTCATCTGTGTGACGATTCTGTGTTTTGTCTGGATGGTGAGGGATTCGCTTTGCGGACTCCGGCTCCAGCAGGGAAACACAGTGCTTGTGGCAACGTTAGCCTACGAAGTTAAACGTTAA	MPQRTFLMMLIVICVTILCFVWMVRDSLCGLRLQQGNTVLVATLAYEVKR
	15_1423_PndA_R16	HAC	GGAGG	ATGCCACAACGAACGTTTTTAATGATGTTAATCGTCGTCTGTGTGACGATACTGTGTTTTGTCTGGATGGTGAGGGATTCGCTTTGCGGATTTCGTATCGAGCAGGGAAATACGGTGCTTGTGGCAACGTTAGCCTACGAAGTTAAACGTTAA	MPQRTFLMMLIVVCVTILCFVWMVRDSLCGFRIEQGNTVLVATLAYEVKR
LRP139	15_1427	HAC	GGAGG	ATGCCACAGCGAACGTTTTTAATGATGTTAATCGTCGTCTGTGTGACGATTCTGTGTTTTGTCTGGATGGTGAGGGATTCGCTTTGCGGACTCCGGCTCCAGCAGGGAAACACAGTGCTTGTGGCAACGTTAGCCTACGAAGTTAAACGTTAA	MPQRTFLMMLIVVCVTILCFVWMVRDSLCGLRLQQGNTVLVATLAYEVKR
LRP216	19_179	LAC		ATGAAGGGCAATGCTTTTATCGGGAGCGTTATTATTGTCTGCCTGCCGGCATTCATGTTAACCCGCCTTTCACGGGAAACGCGTTGCGCGTTGCGCTTGCAGGGTGCGGGTATAAAGGTTGTCGCTTCACTGGCTTATCAATCCAGCGAGTAA	MKGNAFIGSVIIVCLPAFMLTRLSRETRCALRLQGAGIKVVASLAYQSSE
LRP205	21_260	LAC	GGAGA	ATGAAACTGCCACCTAGTAACCTGTTATGGTGTGTATTAATAGTGTGTCTCACACTACTGGCATTCACCTACTTGACCAGAAAATCGCTCTGCGAAATCCGGTATCCGGTGTTTATAGATGAGGAGATGGCTCTTTTTAATGCAGATCAGGATGCTGGTATTGACTGA	MKLPPSNLLWCVLIVCLTLLAFTYLTRKSLCEIRYPVFIDEEMALFNADQDAGID
LRP158	27_135	HAC	GGAGA	ATGGAGCCACACAAACCAGCGCTTATCGCGCTAATCGTTACCAGTATCACGCTATTAGGCGTATTACTGCTGACAAAACAAAATCTCTGCGACGTTAGCTTCCGAAGCGGCAAAGTGGAGATAGTGGCTCACATGGCCTACGGATCCGAGTAA	MEPHKPALIALIVTSITLLGVLLLTKQNLCDVSFRSGKVEIVAHMAYGSE
LRP206	28_511	LAC	GGAGT	ATGAAGCCTACAAAGACTGTTGTCATATGTTTATTAATTGTTTGCTTAACATTAATAGCAATTACCTTATTAACACGCCGTAATTTATGCGAAGTGAAAATAAGGAATGATAAACAGGAGGTAGCGGCCAGGCTGGCCTGCTCCGAATAG	MKPTKTVVICLLIVCLTLIAITLLTRRNLCEVKIRNDKQEVAARLACSE
LRP207	32_557	LAC	GGAGA	ATGAAGCAATTGCAACTCATTATCACGGTCCTGCTGATAATCGTTATATCGATTATTGCAGTGACCCTGGTCGTCCGGCGGTCCGTTTGCGATATCCACTTTCGTAATGGTTCACTGGAAGTTGCCGTGCATCTGGATTGCAAATCTGCGAAGGTGCAGTAA	MKQLQLIITVLLIIVISIIAVTLVVRRSVCDIHFRNGSLEVAVHLDCKSAKVQ
LRP133	35_697_HokD	HAC	GGAGA	ATGAAGCAGCAAAAGGCGATGTTAATCGCCCTGATCGTCATCTGTTTAACCGTCATAGTGACGGCACTGGTAACGAGGAAAGACCTCTGCGAGGTACGAATCCGAACCGGCCAGACGGAGGTCGCTGTCTTCACAGCTTACGAACCTGAGGAGTAA	MKQQKAMLIALIVICLTVIVTALVTRKDLCEVRIRTGQTEVAVFTAYEPEE
LRP155	35_700	HAC	GGAGA	ATGAAGCAGCAAAAGGCGATGTTAATCGCCCTGATCGTCATCTGTTTAACCGTCATAGTGACGGCACTGGTAACGAGGAAAGACCTTTGCGAGGTACGAATCCGAACCGGCCAGACGGAGGTCGCTGTCTTCACAGCTTACGAATCTGAGGAGTAA	MKQQKAMLIALIVICLTVIVTALVTRKDLCEVRIRTGQTEVAVFTAYESEE
LRP170	35_712	HAC	GGAGA	ATGAAGCAGCAAAAGGCGATGTTAATCGCCCTGATCGTCATCTGTTTAACCGTCATAGTGACGGCACTGGTAACGAGGAAAGACCTCTGCGAGGTACGAATCCGAACCGGCCAGACGGAGGTTGCTGTCTTCGTAGACTACGAATCTGAGAAGTAA	MKQQKAMLIALIVICLTVIVTALVTRKDLCEVRIRTGQTEVAVFVDYESEK
LRP208	37_816	LAC	GGAGG	ATGAAACAGCAGACGGTGATCATTATCACCGCCCTTATCCTTGTGACGGCCACGGCTGTCTTGTTGGTCGTCCGGAAGGAACTCTGTGAGGTGCGATTCCGAACCGGCGTTATGGAGGTTGCTGTCTCACTGGCTTACGAATCCAGGAAGTAA	MKQQTVIIITALILVTATAVLLVVRKELCEVRFRTGVMEVAVSLAYESRK
LRP138	38_529_HokC	HAC	GGAGA	ATGAAGCAGCATAAGGCGATGATTGTCGCCCTGATCGTCATCTGTATCACCGCCGTAGTGGCGGCGCTGGTAACGAGAAAAGACCTCTGTGAGGTTCACATCCGAACTGGCCAGACGGAGGTTGCTGTTTTCACGGCTTACGAATCCGAGTAA	MKQHKAMIVALIVICITAVVAALVTRKDLCEVHIRTGQTEVAVFTAYESE
	39_851	HAC	GGAGG	ATGAAACGCCAATCCCCAATTATCCGGGTTTTGATGATTATTGCTTTGACAATAATCATCTTAACGCTGGTGACGAGGAAAACACTGTGCGAGATCCGTTTTCGAAACGGCTCGCTTGAAGTGACAGCGCGGATGGAGTGTCGCTCCGGCCAGTAG	MKRQSPIIRVLMIIALTIIILTLVTRKTLCEIRFRNGSLEVTARMECRSGQ
	39_866	HAC	GGAGG	ATGAAACGCAGAAACCCAAGTATCGGGGTTTTGATGATTATTTCTTTGACAATAATCATCTTAACGCTGGTGACGAGGAAAACACTGTGCGAGATCCGTTTTCGTAACGGCTCGCTTGAAGTGACAGCGCGGATGGATTGTCGCTCCGGCAAGTAG	MKRRNPSIGVLMIISLTIIILTLVTRKTLCEIRFRNGSLEVTARMDCRSGK
LRP209	41_889	LAC		ATGAAGTATCAATCTACCGCAAAATTAGTCGTGATTTGCATCACGCTATTAATAGCCTTACTTTTTTTCAAGGACTCATTACATGAGTTCCATTTTAAAAATAAGGAGGTCAGTGTCGATGCTACATTTGTTGCCTACGAAGTAAGGAAGTAG	MKYQSTAKLVVICITLLIALLFFKDSLHEFHFKNKEVSVDATFVAYEVRK
LRP210	42_894	LAC	GGAGG	ATGCTACACAAACCAGTATTAACCGTTTTTATACTGTGCGTGACAGTTTTAACGCTCGCATGGATGTATCGGGGATCACTTTGTGAAATCCAGGTTAGAAACGGCAAGATGGAGGTTGTGGCTTCACTGGCCTACGAATCCGTGAGGTAA	MLHKPVLTVFILCVTVLTLAWMYRGSLCEIQVRNGKMEVVASLAYESVR
LRP211	45_907	LAC	GGAGT	ATGTTGCTTCGCCTGTTGACCACAGCGGTGATCTGCACCGCGATAGTGGTCTTCGCCTGGCTAGAACGTGGTTCACTCTGTGAATTGTCGTTTAAGCTGGGGAACATGGAAGTAGCGGCGCACTTGCACTACGAAGGTAAGAGCTAA	MLLRLLTTAVICTAIVVFAWLERGSLCELSFKLGNMEVAAHLHYEGKS
LRP168	46_966_HokE	HAC	GGAGG	ATGCTGACGAAATATGCCCTTGCGGCAGTCATAGTGCTGTGTTTAACGGTGCTGGGATTTACGCTTCTGGTCGGAGACTCGCTGTGTGAGTTTACGGTGAAGGAACGTAATATTGAGTTTAAGGCTGTTCTCGCTTACGAACCGAAGAAGTAG	MLTKYALAAVIVLCLTVLGFTLLVGDSLCEFTVKERNIEFKAVLAYEPKK
LRP171	46_982	HAC	GGAGG	ATGCTGACAAAATATGCCCTTGTGGCAATCATCGTACTGTGTTGTACAGTACTGGGATTCACGCTGATGGTAGGTGACTCGTTGTGTGAGTTGAGTATCAGAGAACGTGGTATGGAGTTTAAGGCAGTTCTCGCTTACGAATCGAAGAAGTAG	MLTKYALVAIIVLCCTVLGFTLMVGDSLCELSIRERGMEFKAVLAYESKK
LRP127	46_1073	HAC	GGAGG	ATGCTGACGAAATATGCCCTTGTGGCAGTCATAGTGCTGTGTTTGACGGTGCTGGGATTTACGCTTCTGGTCGGAGACTCGCTGTGTGAGTTTACCGTAAAGGAACGTAATATTGAGTTTAAGGCTGTTCTCGCTTACGAACCGAAGAAGTAG	MLTKYALVAVIVLCLTVLGFTLLVGDSLCEFTVKERNIEFKAVLAYEPKK
LRP183	47_188_HokB	HAC	GGAGA	ATGAAGCACAACCCTCTGGTGGTGTGTCTGCTCATTATCTGCATTACGATTCTGACATTCACACTCCTGACCCGACAAACGCTCTACGAACTGCGGTTCCGGGACGGTGATAAGGAGGTTGCTGCGCTCATGGCCTGCACGTCCAGGTAA	MKHNPLVVCLLIICITILTFTLLTRQTLYELRFRDGDKEVAALMACTSR
LRP153	47_235	HAC	GGAGG	ATGAAACTACCGGGAAACGCCCTTATCTGGTGCGTATTAATCGTGTGCTGCACGTTGTTGATATTCACACTCCTGACCCGGAATCGCCTGTGCGAAGTCCGGCTGAAGGACGGATACAGGGAGGTTACGGCAAGCATGGCTTACGAATCCGGCGGTAAGTAG	MKLPGNALIWCVLIVCCTLLIFTLLTRNRLCEVRLKDGYREVTASMAYESGGK
LRP132	47_254	HAC	GGAGA	ATGAAACTGCCGAACCAACCCGTTGTTTTGTGCGTATTGATAGTATGTCTTACGCTGTTGATATTCACCTGGCTTACGCGCAATTCGCTCTGCGAACTGAGGCTGAAAGACGGTACACGGGAAGTGTCGGCTGTGATGGACTACGAATCCGGTAAGTAG	MKLPNQPVVLCVLIVCLTLLIFTWLTRNSLCELRLKDGTREVSAVMDYESGK
LRP172	47_377_Hok_R1	HAC	GGAGA	ATGAAACTACCACGAAGTTCCCTTGTCTGGTGTGTGTTGATCGTGTGTCTCACACTGTTGATATTCACTTATCTGACACGAAAATCGCTGTGCGAGATTCGTTACAGAGACGGACACAGGGAGGTGGCGGCTTTCATGGCTTACGAATCCGGTAAGTAG	MKLPRSSLVWCVLIVCLTLLIFTYLTRKSLCEIRYRDGHREVAAFMAYESGK
LRP131	47_385_Flm	HAC	GGAGA	ATGAAACTACCACGCAGCTCTCTTGTCTGGTGTGTGTTGATCGTGTGTCTCACACTGTTGATATTCACTTATCTGACACGAAAATCGCTGTGCGAGATTCGTTACAGAGACGGATACAGGGAGGTGGCGGCTTTCATGGCTTACGAATCCGGTAAGTAG	MKLPRSSLVWCVLIVCLTLLIFTYLTRKSLCEIRYRDGYREVAAFMAYESGK
LRP126	47_842	HAC	GGAGA	ATGAAACGCAACCCTCTGGTGGTGTGTCTGCTCATTATCTGCATTACGATTCTGACATTCACACTCCTGACCCGACAAACGCTCTACGAACTGCGGTTCCGGGACGGTGATAAGGAGGTTGCTGCGCTCATGGCCTGCACGTCCAGGTAA	MKRNPLVVCLLIICITILTFTLLTRQTLYELRFRDGDKEVAALMACTSR
LRP160	54_1205	HAC	GGAGG	ATGCCAAAAAGTAAAACCGCCCTGATGGGCTTAGTGGTCATTTGCATCACAATACTGTGTGGACTTCTGATAGTCCGAGACTCGCTTTGCGAGGTTCGGTATAAAGGAGGCGGCACAGACTTTCTGGCACGCTTCGTTGTCTACGAAACACGTATGAAGTAG	MPKSKTALMGLVVICITILCGLLIVRDSLCEVRYKGGGTDFLARFVVYETRMK
LRP161	60_1235	HAC	GGAGA	ATGCCGAACAAACGGAGCCTGTTAAAACTGGTGGTTATTTGTGCCACAGTAATATCACTGGCATGGATAACCCGCAGCACGCTGTGTGAGCTGCGTATCCGATCGGGCACTACGGAGGTTGCGGCCATTTTGGCTTACGAATCCGAACGGTAA	MPNKRSLLKLVVICATVISLAWITRSTLCELRIRSGTTEVAAILAYESER
LRP169	60_1482	HAC	GGAGG	ATGCAGCAAAAACGGGTCGTGCTTAAGCTGGTGATCGTCTGTATGACGCTGATCGCGTTCATCTGGCTAACCCGCGGTTCGCTGTGCGAACTGCGCATCAGGTTGGGAGACTCGGAGGTTGCGGCCACTTTGGCTTACGAATCCGAACGGTAA	MQQKRVVLKLVIVCMTLIAFIWLTRGSLCELRIRLGDSEVAATLAYESER
LRP212	64_1457	LAC	GGAGG	ATGCAGAAAAAATCATTAACTGTCACAGGACTACTGGTAGTGTGTATTACTATCGTTGTTCTTGTAGCGCTGGTTAGAGATACGCTATGTAGCGTGAACTACCAAGATGGTAAACAGGTACTTTTTGTCACACTCGCCTACGAATCGAAACAGTAA	MQKKSLTVTGLLVVCITIVVLVALVRDTLCSVNYQDGKQVLFVTLAYESKQ
LRP225	66_1506	LAC		ATGCGTAAAAGTAACAACACTATCAACTTGGTCATCATCTGCATCACAATAATTATCGCTTTGCTCCTAACAAAAGATAATCTCTGTAGTGTGGAATACCAACACGGTACTCAGTTATTGAGCGTATTCTTATCTTGTCATCAGTAA	MRKSNNTINLVIICITIIIALLLTKDNLCSVEYQHGTQLLSVFLSCHQ
LRP213	68_1529	LAC	GGAGG	ATGAGACAGCACGCGGCGATCCCGATCGCCATTCTGATCATCATCATTATTACGGTGGTGGTGGTGCTCAACAGGAAAGACCTCTGTGAGCTGCGCATCCGAAGCGGGCAAACGGAAGTTGTTGCCGTCTTTATGGCTTACGAATCCATAAGATAA	MRQHAAIPIAILIIIIITVVVVLNRKDLCELRIRSGQTEVVAVFMAYESIR
LRP214	69_1540	LAC		ATGCGGGTGCTCTTGGCTGTCCGTCAGGGGCATAAAACTGTCAGTATCACATTATTAGTCGCATTGCCACGCGTCAGGGATGACTTGTGTGAAATTCAGTATCAGGTTGGTACGCAGCCCTTTAAAGCAGTACTTGCCTTTGAGGTGAGATAA	MRVLLAVRQGHKTVSITLLVALPRVRDDLCEIQYQVGTQPFKAVLAFEVR
LRP157	72_1589	HAC	GGAGG	ATGTCGCAAAAATCGCTTATCACCGTCACAATTTGTATGACGGTTATCTTCACCATCTGGATGTTACACGGCTCGTTGTGTGAGTTCCGGCTGAATTTGTGGGGAGCGGAGTTTGCGGCGTTCTTACAGTGTAAGCAGTAG	MSQKSLITVTICMTVIFTIWMLHGSLCEFRLNLWGAEFAAFLQCKQ
LRP137	72_1621	HAC	GGAGC	ATGTCGCAAAAATCGCTTACGGCCATCACGTTCTGCGTGACGGCAATCCTCATCATCTGGATGTTGCACGGTTCGCTGTGCGAAATACGGATGAGCTTCTGGGGAGCGGAGTTTGCGGCGTTCTTACAGTGTAAGCAGTAA	MSQKSLTAITFCVTAILIIWMLHGSLCEIRMSFWGAEFAAFLQCKQ
LRP215	73_1644	LAC	GGAGT	ATGTCGCAAAATCTGCTGGCCATTATCGTTTTATGCATGACGATACTGGTCTTCACCTGGCTTGAGCGAGGATCGCTCTGTGAAATGCGCGTCAAGCTGGGAGGTGTGGAAATTGCGGCGCTCCTGCAATACGAAAGCAGGCGTTAA	MSQNLLAIIVLCMTILVFTWLERGSLCEMRVKLGGVEIAALLQYESRR
LRP162	76_1683	HAC	GGAGT	ATGACTAAGCTTGCCCTTATTGGGCTGATTACTGTATGTATTACAGTTTTGTGTTTTACTCTACTGAGACATGAAAGATTGTGCTCTTTTAATATCAGTAGTGGTAACACCCTAGTTCAAGCGAATTTATCTTGCGATAAATAG	MTKLALIGLITVCITVLCFTLLRHERLCSFNISSGNTLVQANLSCDK
	76_1723_SnrB	HAC		ATGACGAAATATGCCCTTATCGGGTTGCTCGCCGTGTGCGCTACGGTGTTGTGTTTTTCACTGATATTCAGGGAACGGTTATGTGAGCTGAATATTCACAGGGGAAATACAGTGGTGCAGGTAACTCTGGCCTACGAAGCACGGAAGTAA	MTKYALIGLLAVCATVLCFSLIFRERLCELNIHRGNTVVQVTLAYEARK
LRP152	78_1774	HAC	GGAGT	ATGACGCCATTAAAAACTGCGTTAGGCATCGTTTTTATTATCTGCCTGACGATAGTGATCTTTACCTTTATTACTCGCGGTAAGCTCTGCGAGTTTTCAATAAAGAGTGAGCATCAGGAGGTGGCGGCAAAATTAGCCTGCAACGCAGGCTAA	MTPLKTALGIVFIICLTIVIFTFITRGKLCEFSIKSEHQEVAAKLACNAG
LRP185	79_1555	HAC	GGAGA	ATGTCGCAAAAACTGCTAAAAACCGCCATGATTTGCATTACGGCGGTACTCATCATCTGGATGATACGCCACTCACTTTGTGAGGTGCACATCAAGTTGGGAGGCGCAGAGATTGCGGCATTCTTACAGTGTAAACAACAGGCACTGTAA	MSQKLLKTAMICITAVLIIWMIRHSLCEVHIKLGGAEIAAFLQCKQQAL
LRP163	79_1563	HAC	GGAGC	ATGTCGCAAAAACCGTTAAAAACCACCGTGATTTGTATCACGGTAGTGCTCATTATCTGGATCACCCACAGTTCACTGTGCGAGTTCCGGTTCCGGATAGCGGGCGCGGAGATTGCGGCGTTCTTACAGTGTAAGCGGTAA	MSQKPLKTTVICITVVLIIWITHSSLCEFRFRIAGAEIAAFLQCKR
LRP164	80_1515	HAC	GGAGG	ATGCGCTTAAGGCATGTGTTTCACTCGCTAACCGTTGTATGTATTACGGTTTTGTTATTTATCTGGATGATAAGAGACTCGCTGTGCGAGCTAAAAATCTACCAGGAAAATATCACTATCCTGATCAGGTTGGCGTGTGAGGTGAAGCGGTAA	MRLRHVFHSLTVVCITVLLFIWMIRDSLCELKIYQENITILIRLACEVKR
LRP165	82_1289	HAC	GGAGC	ATGCCGCAAAAAACGATCATTGTGGGCATGTTATGCCTGACCATGTTGCTGACCGTCTGGGTGTTACACGCATCACCGTGTGAATTCAGGGTAAGCTTCATGTGGTCGGAAATTGCGGCGTTCTTGCAGTGTAAACCGTAA	MPQKTIIVGMLCLTMLLTVWVLHASPCEFRVSFMWSEIAAFLQCKP
LRP154	93_1170	HAC	GGAGG	ATGCCAAAACGTACTCTGCTGTTAGGTTTGTTTCTGATCTGTACGACGTTGTTGATCTTCACCTGGATGGTGCGTGACTCGCTGTGTGAGCTGCACTTCAGACAGGAGAAAACAGAGCTGGCGGCAGTGTTGGCTTACGAAGCAAAACGTTAG	MPKRTLLLGLFLICTTLLIFTWMVRDSLCELHFRQEKTELAAVLAYEAKR
LRP156	93_1348	HAC	GGAGG	ATGCCGCAAAAGTATCTGTTGTTTGGCTTAGTAGTGATTTGCTTCACTATTTTATTATTGACCTGGATGGTTCGTGATTCGCTATGTGAATTACAGCGCAGGCAGGGAAATATTGAGCTGGTGGCATTCTTAGCCTGTGATATTAAACAGTAA	MPQKYLLFGLVVICFTILLLTWMVRDSLCELQRRQGNIELVAFLACDIKQ
LRP167	93_1378_HokA	HAC	GGAGG	ATGCCGCAGAAATATAGATTACTTTCTTTAATAGTGATTTGTTTCACGCTTTTATTTTTCACCTGGATGATAAGAGATTCACTGTGTGAATTGCATATTAAACAGGAGAGTTATGAGCTGGCGGCGTTTTTAGCCTGCAAATTGAAAGAGTAA	MPQKYRLLSLIVICFTLLFFTWMIRDSLCELHIKQESYELAAFLACKLKE
LRP135	93_1386	HAC		ATGCCGCAGAAATATAGATTACTTTCTTTAATAGTGATTTGTTTCACGCTTTTATTTTTCACCTGGATGATAAGAGATTCACTGTGTGAATTGCATATTAAACAGGGGAGTTATGAGCTGGCGGCATTTTTAGCCTGCAATTTAAAAGAGTAA	MPQKYRLLSLIVICFTLLFFTWMIRDSLCELHIKQGSYELAAFLACNLKE
LRP184	47_377_Hok_R1*Stop			ATGAAACTACCACGAAGTTCCCTTGTCTAGTGTGTGTTGATCGTGTGTCTCACACTGTTGATATTCACTTATCTGACACGAAAATCGCTGTGCGAGATTCGTTACAGAGACGGACACAGGGAGGTGGCGGCTTTCATGGCTTACGAATCCGGTAAGTAG	MKLPRSSLV-
LRP221	47_377_Hok_R1*C16A			ATGAAACTACCACGAAGTTCCCTTGTCTGGTGTGTGTTGATCGTGGCACTCACACTGTTGATATTCACTTATCTGACACGAAAATCGCTGTGCGAGATTCGTTACAGAGACGGACACAGGGAGGTGGCGGCTTTCATGGCTTACGAATCCGGTAAGTAG	MKLPRSSLVWCVLIVALTLLIFTYLTRKSLCEIRYRDGHREVAAFMAYESGK
LRP217	47_377_Hok_R1*C31A			ATGAAACTACCACGAAGTTCCCTTGTCTGGTGTGTGTTGATCGTGTGTCTCACACTGTTGATATTCACTTATCTGACACGAAAATCGCTGGCAGAGATTCGTTACAGAGACGGACACAGGGAGGTGGCGGCTTTCATGGCTTACGAATCCGGTAAGTAG	MKLPRSSLVWCVLIVCLTLLIFTYLTRKSLAEIRYRDGHREVAAFMAYESGK
LRP223	47_377_Hok_R1*E32A			ATGAAACTACCACGAAGTTCCCTTGTCTGGTGTGTGTTGATCGTGTGTCTCACACTGTTGATATTCACTTATCTGACACGAAAATCGCTGTGCGCAATTCGTTACAGAGACGGACACAGGGAGGTGGCGGCTTTCATGGCTTACGAATCCGGTAAGTAG	MKLPRSSLVWCVLIVCLTLLIFTYLTRKSLCAIRYRDGHREVAAFMAYESGK
LRP218	47_377_Hok_R1*E41A			ATGAAACTACCACGAAGTTCCCTTGTCTGGTGTGTGTTGATCGTGTGTCTCACACTGTTGATATTCACTTATCTGACACGAAAATCGCTGTGCGAGATTCGTTACAGAGACGGACACAGGGCAGTGGCGGCTTTCATGGCTTACGAATCCGGTAAGTAG	MKLPRSSLVWCVLIVCLTLLIFTYLTRKSLCEIRYRDGHRAVAAFMAYESGK
LRP226	47_377_Hok_R1*E49A			ATGAAACTACCACGAAGTTCCCTTGTCTGGTGTGTGTTGATCGTGTGTCTCACACTGTTGATATTCACTTATCTGACACGAAAATCGCTGTGCGAGATTCGTTACAGAGACGGACACAGGGAGGTGGCGGCTTTCATGGCTTACGCATCCGGTAAGTAG	MKLPRSSLVWCVLIVCLTLLIFTYLTRKSLCEIRYRDGHREVAAFMAYASGK
LRP222	47_377_Hok_R1*L30A			ATGAAACTACCACGAAGTTCCCTTGTCTGGTGTGTGTTGATCGTGTGTCTCACACTGTTGATATTCACTTATCTGACACGAAAATCGGCATGCGAGATTCGTTACAGAGACGGACACAGGGAGGTGGCGGCTTTCATGGCTTACGAATCCGGTAAGTAG	MKLPRSSLVWCVLIVCLTLLIFTYLTRKSACEIRYRDGHREVAAFMAYESGK
LRP220	47_377_Hok_R1*R36A			ATGAAACTACCACGAAGTTCCCTTGTCTGGTGTGTGTTGATCGTGTGTCTCACACTGTTGATATTCACTTATCTGACACGAAAATCGCTGTGCGAGATTCGTTACGCAGACGGACACAGGGAGGTGGCGGCTTTCATGGCTTACGAATCCGGTAAGTAG	MKLPRSSLVWCVLIVCLTLLIFTYLTRKSLCEIRYADGHREVAAFMAYESGK
LRP224	47_377_Hok_R1*T18A			ATGAAACTACCACGAAGTTCCCTTGTCTGGTGTGTGTTGATCGTGTGTCTCGCACTGTTGATATTCACTTATCTGACACGAAAATCGCTGTGCGAGATTCGTTACAGAGACGGACACAGGGAGGTGGCGGCTTTCATGGCTTACGAATCCGGTAAGTAG	MKLPRSSLVWCVLIVCLALLIFTYLTRKSLCEIRYRDGHREVAAFMAYESGK
LRP219	47_377_Hok_R1*Y48A			ATGAAACTACCACGAAGTTCCCTTGTCTGGTGTGTGTTGATCGTGTGTCTCACACTGTTGATATTCACTTATCTGACACGAAAATCGCTGTGCGAGATTCGTTACAGAGACGGACACAGGGAGGTGGCGGCTTTCATGGCTGCAGAATCCGGTAAGTAG	MKLPRSSLVWCVLIVCLTLLIFTYLTRKSLCEIRYRDGHREVAAFMAAESGK
